# DeDoc2 identifies and characterizes the hierarchy and dynamics of chromatin TAD-like domains in the single cells

**DOI:** 10.1101/2022.08.23.505046

**Authors:** Angsheng Li, Guangjie Zeng, Haoyu Wang, Xiao Li, Zhihua Zhang

## Abstract

Topologically associating domains (TAD) are functional chromatin units with hierarchical structure. However, the existence, prevalence and dynamics of such hierarchy in single cells remain unexplored. Here, we report a new generation TAD-like domain (TLD) detection algorithm, named deDoc2, to decode the hierarchy of TLDs in single cells. With dynamic programming, deDoc2 seeks genome partitions with global minimal structure entropy for both whole and local contact matrix. Compared to state-of-the-art tools, deDoc2 can uniquely identify the hierarchy of TLDs in single cells, in addition to outperforming its competitors. By applying deDoc2, we showed that the hierarchy of TLDs in single cells is highly dynamic during cell cycle, as well as among human brain cortex cells, and that it is associated with cellular identity and functions. Thus, our results demonstrated the abundance of information potentially encoded by TLD hierarchy for functional regulation. The deDoc2 can be freely accessed at https://github.com/zengguangjie/deDoc2.
