## SupplementaryTable 1 for "DeDoc2 identifies and characterizes the hierarchy and dynamics of chromatin TAD-like domains in the single cells"

### Sheet: No imputation
	deDoc2.W_TLDs_length	deDoc2.W_TLDs_number	deDoc2.S_TLDs_length	deDoc2.S_TLDs_number	deTOKI_TLDs_length	deTOKI_TLDs_number	scHiCluster_TLDs_length	scHiCluster_TLDs_number	IS_TLDs_length	IS_TLDs_number	SpectralTAD_TLDs_length	SpectralTAD_TLDs_number	Higashi_TLDs_length	Higashi_TLDs_number	GRiNCH_TLDs_length	GRiNCH_TLDs_number	deDoc_TLDs_length	deDoc_TLDs_number
GM12878#1	1.03(0.96)	2506	0.40(0.29)	6320	0.96(1.41)	2962	0.72(1.38)	3706	0.62(1.18)	4568	0.46(0.21)	4369	0.94(1.15)	3039	1.32(2.26)	2127	0.26(0.29)	770
GM12878#2	1.05(1.09)	2673	0.37(0.28)	7390	0.94(1.02)	3232	0.72(1.06)	3982	0.59(0.83)	5105	0.46(0.22)	4582	0.93(1.12)	3278	1.34(2.00)	2243	0.21(0.19)	965
GM12878#3	0.98(0.99)	2867	0.38(0.28)	7250	0.92(0.99)	3306	0.73(1.07)	3954	0.60(0.84)	5027	0.46(0.22)	4667	0.91(1.11)	3333	1.27(1.90)	2373	0.25(0.25)	833
GM12878#4	1.26(0.71)	1618	0.62(0.30)	3294	0.98(1.04)	2272	0.74(1.10)	2785	0.65(0.86)	3381	0.49(0.21)	3714	0.97(1.21)	2290	1.04(1.45)	2137	1.10(0.67)	843
GM12878#5	0.95(1.03)	2945	0.37(0.28)	7371	0.92(1.00)	3294	0.74(1.10)	3878	0.60(0.83)	5008	0.46(0.21)	4610	0.92(1.12)	3306	1.30(1.98)	2310	0.22(0.21)	885
GM12878#6	1.04(1.03)	2713	0.40(0.28)	7022	0.93(1.01)	3254	0.72(1.07)	3981	0.60(0.80)	5019	0.46(0.21)	4786	0.91(1.11)	3340	1.30(1.97)	2311	0.27(0.31)	803
GM12878#7	1.19(1.00)	2371	0.45(0.31)	6230	0.96(0.99)	3161	0.71(1.03)	4011	0.64(0.80)	4732	0.47(0.22)	4873	0.90(1.10)	3359	1.17(1.77)	2575	0.34(0.35)	689
GM12878#9	1.06(1.02)	2614	0.41(0.30)	6625	0.94(1.36)	3220	0.73(1.36)	3954	0.64(1.14)	4722	0.47(0.21)	4740	0.92(1.11)	3303	1.15(1.97)	2630	0.30(0.29)	672
GM12878#10	0.87(0.85)	3235	0.37(0.25)	7465	0.91(1.00)	3327	0.70(1.06)	4051	0.61(0.81)	4981	0.45(0.21)	4828	0.91(1.11)	3336	1.14(2.06)	2657	0.31(0.26)	1147
GM12878#11	1.01(0.93)	2770	0.42(0.28)	6582	0.93(1.23)	3268	0.72(1.26)	3952	0.63(1.00)	4784	0.46(0.21)	4887	0.91(1.11)	3321	1.06(1.95)	2848	0.33(0.32)	582
GM12878#12	1.03(0.77)	2679	0.46(0.29)	5935	0.95(1.24)	3189	0.70(1.22)	4032	0.65(1.01)	4693	0.47(0.21)	4928	0.91(1.11)	3332	1.07(1.93)	2831	0.49(0.41)	911
GM12878#13	0.90(0.66)	3139	0.44(0.27)	6407	0.94(1.01)	3242	0.70(1.06)	3944	0.62(0.81)	4920	0.46(0.21)	5051	0.90(1.10)	3361	1.05(1.95)	2882	0.51(0.36)	1298
GM12878#14	0.94(0.73)	3001	0.44(0.27)	6430	0.93(1.00)	3260	0.70(1.04)	3953	0.61(0.79)	4927	0.46(0.21)	5018	0.90(1.10)	3366	1.05(1.87)	2881	0.47(0.35)	1205
GM12878#15	0.98(0.81)	2863	0.42(0.27)	6691	0.94(1.00)	3242	0.69(1.03)	4095	0.62(0.81)	4921	0.46(0.21)	4887	0.90(1.10)	3368	1.08(1.70)	2800	0.38(0.32)	944
GM12878#16	1.13(1.54)	2500	0.36(0.26)	7776	0.87(0.95)	3471	0.72(1.07)	4001	0.61(0.80)	4983	0.45(0.21)	4671	0.90(1.10)	3366	1.21(1.96)	2499	0.16(0.12)	640
GM12878#17	0.93(0.74)	3035	0.41(0.27)	6850	0.94(1.00)	3229	0.69(1.02)	4074	0.61(0.80)	4950	0.46(0.21)	4990	0.90(1.10)	3368	1.06(1.71)	2845	0.37(0.31)	980

### Sheet: RWR imputation
	deDoc2.W_TLDs_length	deDoc2.W_TLDs_number	deDoc2.S_TLDs_length	deDoc2.S_TLDs_number	deTOKI_TLDs_length	deTOKI_TLDs_number	IS_TLDs_length	IS_TLDs_number	SpectralTAD_TLDs_length	SpectralTAD_TLDs_number	GRiNCH_TLDs_length	GRiNCH_TLDs_number	deDoc_TLDs_length	deDoc_TLDs_number
GM12878#1	1.50(1.26)	1731	0.58(0.32)	4457	0.86(0.47)	3291	0.72(1.21)	3928	0.45(0.20)	4640	1.12(2.27)	2540	0.74(0.59)	280
GM12878#2	1.50(1.68)	1882	0.47(0.36)	6024	0.92(0.54)	3296	0.68(0.83)	4480	0.49(0.24)	4649	1.27(2.27)	2385	0.24(0.26)	407
GM12878#3	1.40(1.62)	2027	0.47(0.35)	5951	0.91(0.53)	3351	0.68(0.82)	4471	0.48(0.23)	4806	1.25(2.27)	2428	0.28(0.33)	403
GM12878#4	1.72(1.01)	1187	0.77(0.36)	2648	0.94(0.47)	2359	0.71(0.88)	3102	0.50(0.23)	3617	1.16(1.98)	1902	1.59(1.06)	465
GM12878#5	1.36(1.57)	2078	0.46(0.34)	6142	0.91(0.53)	3354	0.67(0.82)	4517	0.48(0.24)	4725	1.24(2.28)	2435	0.27(0.28)	411
GM12878#6	1.47(1.48)	1927	0.50(0.35)	5659	0.90(0.52)	3367	0.67(0.83)	4501	0.48(0.24)	4777	1.25(2.30)	2411	0.34(0.39)	377
GM12878#7	1.64(1.46)	1729	0.56(0.38)	5012	0.95(0.51)	3206	0.70(0.83)	4317	0.49(0.24)	4878	1.26(2.31)	2408	0.45(0.50)	342
GM12878#9	1.50(1.50)	1869	0.52(0.37)	5345	0.93(0.53)	3274	0.70(1.17)	4333	0.48(0.24)	4704	1.23(2.55)	2454	0.37(0.41)	335
GM12878#10	1.17(1.11)	2434	0.45(0.31)	6192	0.90(0.52)	3378	0.67(0.82)	4544	0.47(0.22)	4776	1.24(2.36)	2434	0.42(0.41)	608
GM12878#11	1.32(1.40)	2127	0.51(0.34)	5447	0.91(0.52)	3344	0.69(1.04)	4417	0.47(0.22)	4828	1.20(2.38)	2521	0.40(0.42)	306
GM12878#12	1.40(1.07)	1988	0.57(0.35)	4890	0.91(0.49)	3323	0.69(1.04)	4373	0.49(0.23)	4846	1.19(2.38)	2552	0.64(0.58)	484
GM12878#13	1.18(0.89)	2404	0.54(0.32)	5258	0.91(0.49)	3341	0.66(0.81)	4608	0.47(0.22)	5003	1.18(2.23)	2572	0.67(0.49)	775
GM12878#14	1.25(0.96)	2257	0.53(0.33)	5258	0.91(0.49)	3328	0.66(0.82)	4560	0.47(0.22)	5002	1.21(2.26)	2494	0.65(0.52)	734
GM12878#15	1.31(1.17)	2159	0.52(0.33)	5418	0.91(0.50)	3349	0.66(0.81)	4571	0.48(0.23)	4875	1.20(2.43)	2531	0.51(0.49)	537
GM12878#16	2.34(3.84)	1215	0.43(0.32)	6499	0.87(0.51)	3486	0.66(0.80)	4609	0.47(0.23)	4710	1.25(2.24)	2423	0.17(0.24)	253
GM12878#17	1.25(1.07)	2268	0.50(0.32)	5644	0.91(0.49)	3327	0.67(0.82)	4554	0.47(0.23)	4936	1.21(2.23)	2508	0.49(0.41)	501

### Sheet: scHiCluster imputation
	deDoc2.W_TLDs_length	deDoc2.W_TLDs_number	deDoc2.S_TLDs_length	deDoc2.S_TLDs_number	deTOKI_TLDs_length	deTOKI_TLDs_number	scHiCluster_TLDs_length	scHiCluster_TLDs_number	IS_TLDs_length	IS_TLDs_number	SpectralTAD_TLDs_length	SpectralTAD_TLDs_number	GRiNCH_TLDs_length	GRiNCH_TLDs_number	deDoc_TLDs_length	deDoc_TLDs_number
GM12878#1	1.33(1.10)	1951	0.51(0.27)	5109	1.03(1.87)	2753	0.72(1.38)	3706	0.73(1.21)	3897	0.40(0.16)	4650	1.49(6.21)	1887	0.86(0.62)	567
GM12878#2	1.36(1.22)	2090	0.47(0.27)	5969	1.17(2.87)	2600	0.72(1.06)	3982	0.72(0.82)	4237	0.40(0.17)	4965	1.55(6.40)	1940	0.76(0.58)	450
GM12878#3	1.24(1.11)	2294	0.48(0.27)	5889	1.24(3.07)	2458	0.73(1.07)	3954	0.71(0.83)	4275	0.40(0.16)	4923	1.51(6.23)	1986	0.79(0.67)	472
GM12878#4	1.60(0.89)	1287	0.71(0.31)	2892	0.91(0.55)	2446	0.74(1.10)	2785	0.76(0.87)	2924	0.42(0.17)	3931	1.49(5.68)	1472	1.86(1.09)	827
GM12878#5	1.26(1.13)	2255	0.47(0.26)	5986	1.33(3.69)	2289	0.74(1.10)	3878	0.71(0.83)	4271	0.40(0.17)	4845	1.51(5.85)	1992	0.71(0.53)	471
GM12878#6	1.30(1.15)	2175	0.50(0.27)	5712	1.17(2.80)	2606	0.72(1.07)	3981	0.71(0.83)	4253	0.40(0.16)	5065	1.51(6.00)	1991	0.82(0.59)	530
GM12878#7	1.47(1.15)	1936	0.55(0.29)	5175	0.96(1.36)	3165	0.71(1.03)	4011	0.74(0.84)	4116	0.40(0.17)	4962	1.47(5.88)	2049	1.05(0.75)	666
GM12878#9	1.34(1.14)	2081	0.51(0.28)	5484	1.03(2.00)	2960	0.73(1.36)	3954	0.74(1.18)	4077	0.40(0.16)	4910	1.49(5.78)	2014	0.93(0.72)	551
GM12878#10	1.09(0.81)	2603	0.46(0.23)	6115	0.93(1.25)	3253	0.70(1.06)	4051	0.71(0.81)	4295	0.39(0.15)	4963	1.48(6.24)	2024	0.94(0.67)	1127
GM12878#11	1.20(0.93)	2327	0.50(0.26)	5605	1.45(4.65)	2089	0.72(1.26)	3952	0.73(1.05)	4133	0.39(0.16)	4898	1.47(6.22)	2039	0.89(0.59)	636
GM12878#12	1.30(0.87)	2146	0.55(0.27)	5032	0.90(0.82)	3373	0.70(1.22)	4032	0.73(1.04)	4168	0.40(0.16)	5115	1.46(5.99)	2054	1.15(0.74)	1089
GM12878#13	1.15(0.75)	2464	0.54(0.25)	5300	0.90(0.57)	3390	0.70(1.06)	3944	0.70(0.81)	4302	0.39(0.16)	5364	1.48(6.13)	2036	1.11(0.66)	1488
GM12878#14	1.21(0.82)	2352	0.53(0.26)	5388	0.88(0.58)	3437	0.70(1.04)	3953	0.70(0.81)	4341	0.40(0.16)	5210	1.46(5.65)	2057	1.13(0.69)	1427
GM12878#15	1.22(0.88)	2321	0.50(0.25)	5614	0.93(1.22)	3267	0.69(1.03)	4095	0.70(0.82)	4317	0.39(0.17)	4953	1.48(6.27)	2031	1.00(0.66)	1120
GM12878#16	1.32(1.49)	2151	0.43(0.22)	6630	4.01(15.61)	757	0.72(1.07)	4001	0.70(0.81)	4362	0.39(0.16)	4791	1.60(6.73)	1873	0.52(0.37)	294
GM12878#17	1.18(0.82)	2410	0.50(0.25)	5633	0.91(1.64)	3340	0.69(1.02)	4074	0.70(0.81)	4312	0.39(0.16)	5186	1.46(5.99)	2060	1.00(0.62)	1066

### Sheet: Higashi imputation
	deDoc2.W_TLDs_length	deDoc2.W_TLDs_number	deDoc2.S_TLDs_length	deDoc2.S_TLDs_number	deTOKI_TLDs_length	deTOKI_TLDs_number	IS_TLDs_length	IS_TLDs_number	SpectralTAD_TLDs_length	SpectralTAD_TLDs_number	Higashi_TLDs_length	Higashi_TLDs_number	GRiNCH_TLDs_length	GRiNCH_TLDs_number	deDoc_TLDs_length	deDoc_TLDs_number
GM12878#1	3.64(2.71)	754	1.17(0.73)	2349	0.93(1.30)	3063	0.83(0.57)	3404	0.52(0.21)	4864	0.94(1.15)	3039	1.03(1.80)	2770	1.13(2.60)	67
GM12878#2	6.87(3.11)	426	1.60(0.89)	1827	0.93(0.81)	3277	0.88(0.54)	3432	0.52(0.21)	5282	0.93(1.12)	3278	1.05(1.68)	2881	15.81(18.18)	25
GM12878#3	5.82(3.05)	503	1.44(0.80)	2038	0.93(0.78)	3253	0.88(0.55)	3448	0.52(0.20)	5297	0.91(1.11)	3333	1.02(1.41)	2966	7.23(12.35)	43
GM12878#4	2.95(1.76)	722	1.16(0.68)	1832	0.97(0.79)	2278	0.92(0.54)	2413	0.55(0.20)	3685	0.97(1.21)	2290	1.01(1.27)	2197	6.18(6.19)	65
GM12878#5	5.99(3.14)	489	1.50(0.82)	1953	0.92(0.77)	3312	0.88(0.54)	3439	0.52(0.20)	5315	0.92(1.12)	3306	1.04(1.51)	2928	7.22(12.69)	29
GM12878#6	6.55(3.06)	447	1.49(0.83)	1970	0.92(0.78)	3307	0.88(0.54)	3461	0.52(0.20)	5303	0.91(1.11)	3340	1.03(1.54)	2947	16.47(18.63)	26
GM12878#7	5.58(2.97)	525	1.37(0.76)	2133	0.92(0.76)	3311	0.87(0.53)	3504	0.52(0.20)	5333	0.90(1.10)	3359	1.02(1.40)	2987	12.44(16.28)	42
GM12878#9	3.51(2.49)	835	1.09(0.68)	2678	0.89(0.79)	3430	0.85(0.54)	3582	0.53(0.20)	5224	0.92(1.11)	3303	1.02(1.57)	2965	2.79(5.20)	76
GM12878#10	4.11(2.62)	712	1.22(0.70)	2396	0.92(0.78)	3312	0.84(0.52)	3595	0.52(0.20)	5290	0.91(1.11)	3336	1.02(1.41)	2981	7.77(10.20)	74
GM12878#11	3.41(2.29)	859	1.10(0.63)	2657	0.91(0.75)	3326	0.84(0.52)	3604	0.53(0.20)	5279	0.91(1.11)	3321	1.02(1.36)	2982	4.56(9.08)	83
GM12878#12	2.75(1.80)	1066	1.05(0.60)	2796	0.92(0.75)	3304	0.83(0.51)	3645	0.53(0.20)	5251	0.91(1.11)	3332	1.01(1.32)	2992	5.76(6.46)	156
GM12878#13	3.53(2.16)	829	1.14(0.64)	2577	0.92(0.76)	3284	0.83(0.51)	3649	0.53(0.19)	5282	0.90(1.10)	3361	1.01(1.31)	3005	7.86(9.45)	89
GM12878#14	3.33(2.09)	880	1.15(0.63)	2554	0.92(0.78)	3286	0.82(0.51)	3691	0.53(0.19)	5268	0.90(1.10)	3366	1.01(1.32)	3003	7.89(7.71)	106
GM12878#15	3.70(2.34)	792	1.15(0.63)	2541	0.92(0.76)	3284	0.83(0.51)	3667	0.53(0.20)	5244	0.90(1.10)	3368	1.01(1.30)	2993	8.45(8.83)	80
GM12878#16	7.51(3.06)	390	1.61(0.89)	1822	0.92(0.78)	3312	0.87(0.53)	3481	0.50(0.20)	5474	0.90(1.10)	3366	1.03(1.61)	2941	7.02(13.44)	16
GM12878#17	3.79(2.38)	772	1.17(0.67)	2509	0.92(0.76)	3294	0.84(0.52)	3633	0.53(0.19)	5275	0.90(1.10)	3368	1.01(1.31)	2997	10.43(11.69)	92
