## SupplementaryTable 6 for "DeDoc2 identifies and characterizes the hierarchy and dynamics of chromatin TAD-like domains in the single cells"

### Sheet: Sheet1
Dataset	Data type	Figure, Table	Description	Data source
Rao's	Ensemble Hi-C	Figure S1	6 cell types including GM12878, HEMC, HUVEC, IMR90, K562 and NHEK	GSE63525
Downsample data from Rao's	Simulated Hi-C	Figure 2, figure S2, figure 5, figure S3, figure S4	cell type: IMR90
Noisy data from Rao's	Simulated Hi-C	Figure 2, figure S3	cell type: IMR90
Simulated bulk Hi-C	Simulated Hi-C	Figure 2, figure5, figure S2, figure S3, figure S4
Simulated single-cell Hi-C	Simulated Hi-C	Figure 2, figure5, figure S2, figure S3, figure S4
Tan's	Single-cell Hi-C	Figure 3, figure5, figure S2, figure S3, figure S4, figure S5, table 5	16 GM12878 single cells	GSE117876
Nagano's	Single-cell Hi-C	Figure 3, figure5, figure S2, figure S3	1171 mES single cells from 4 cell cycle cell stages, i.e., “G1” phase, “early-S” phase, “mid-S” phase, “late-S/G2” phase, and “2n DNA” stage	GSE94489 & https://github.com/tanaylab/schic2
Lee's	Single-cell Hi-C	Figure 3, figure S3	4238 single cells from the human prefrontal cortex (PFC) identified as 14 cell types, i.e., L2/3, L4, L5, L6, Ndnf, Vip, Pvalb, Sst, Astro, ODC, OPC, MG, NN1, Endo	GSE130711 & https://salkinstitute.app.box.com/s/fp63a4j36m5k255dhje3zcj5kfuzkyj1
